# Leveraging unbiased LC-MS analysis to identify histone post-translational modifications associated with age-related decline of learning and memory

**DOI:** 10.64898/2025.12.05.692465

**Authors:** Shail U. Bhatt, Hasini Kalpage, Smaranda Bodea, Leticia Perez-Sisques, Ryan Gerkman, An Chi, M. Albert Basson, Sébastien Gillotin

## Abstract

Age-associated cognitive decline is a significant societal challenge, with several neurodegenerative diseases like Alzheimer’s disease becoming prevalent. Normal ageing is associated with several molecular, cellular, and metabolic hallmarks, including epigenetic mechanisms. In particular, dysregulation of post-translational modifications on histone tails is emerging as a mechanism associated with functional decline. The hippocampus is a region of the brain that is essential for the formation of episodic and spatial memories, which are particularly susceptible to age-related decline.
