## Supplementary material for "Leveraging unbiased LC-MS analysis to identify histone post-translational modifications associated with age-related decline of learning and memory": Table 1

### Sheet: Sheet1
																						T-Test results				Fold Changes
Annotated Sequence	Modifications	Positions in Master Proteins	Modifications in Master Proteins	Master Protein Descriptions	Young Naïve 1	Young Naïve 2	Young Naïve 3	Young Naïve 4	Young CFC 1	Young CFC 2	Young CFC 3	Young CFC 4	Aged Naïve 1	Aged Naïve 2	Aged Naïve 3	Aged Naïve 4	Aged CFC 1	Aged CFC 2	Aged CFC 3	Aged CFC 4		YN vs AN	YN vs YC	AN vs AC		YC/YN	AN/YN	AC/YN	AC/AN
[M].TENSTSAPAAKPKR.[A]	1xPropionyl [N-Term]; 2xPropionyl [K11; K13]; 2xAcetyl [K11; K13]; 1xDimethyl [R14]	P10922 [2-15]	P10922 2xAcetyl [K12; K14]; 1xDimethyl [R15]	Histone H1.0 OS=Mus musculus OX=10090 GN=H1-0 PE=2 SV=4	4.30255e+07	2.28905e+07	5.58598e+06	1.73116e+07	1.39862e+07	7.34228e+06	3.14326e+07	3.19293e+07	1.16004e+07	2.73437e+07	3.8215e+07	3.19293e+07	5.48496e+06	2.97702e+07	3.88208e+07	1.48872e+07		0.309403	0.460596	0.305298		0.953574	1.22828	1.00168	0.815514
[R].KAAGGAKR.[K]	1xDimethyl [K1]; 1xPropionyl [N-Term]; 1xPropionyl [K7]	P43274 [26-33]	P43274 1xDimethyl [K26]	Histone H1.4 OS=Mus musculus OX=10090 GN=H1-4 PE=1 SV=2	429357	510904	87162.5		178402	102305	173187	185574	81446.4	805861	1.18414e+06	185574	186885	573211	840436	656150		0.0868208	0.0804232	0.499889		0.4668	3.52954	3.529	0.999849
[K].SPAKAKTVK.[P]	2xAcetyl [K4; K6]; 1xPropionyl [K9]	P43274 [187-195]	P43274 2xAcetyl [K190; K192]	Histone H1.4 OS=Mus musculus OX=10090 GN=H1-4 PE=1 SV=2		1.65685e+06	2.24264e+06	9.30397e+06	2.26648e+06	905006	1.44931e+06	1.29283e+06		3.40614e+06	2.14159e+06	1.29283e+06	841946	5.19018e+06	1.59179e+06			0.224741	0.10982	0.434078		0.335913	0.518088	0.577419	1.11452
[K].KPAGAAKK.[P]	1xAcetyl [K7]; 1xPropionyl [N-Term]; 2xPropionyl [K1; K8]	P43274 [130-137]; P43277 [131-138]	P43274 1xAcetyl [K136]; P43277 1xAcetyl [K137]	Histone H1.4 OS=Mus musculus OX=10090 GN=H1-4 PE=1 SV=2 Histone H1.3 OS=Mus musculus OX=10090 GN=H1-3 PE=1 SV=2	4.4397e+07	6.83673e+06	1.585e+06	1.27513e+07	1.4145e+06	718395	2.73345e+06	1.24379e+07	1.34874e+07	8.98272e+06	3.26375e+06	1.24379e+07	3.70819e+07	2.92531e+07	3.59436e+06	3.35981e+06		0.257066	0.136303	0.18394		0.263905	0.582152	1.11772	1.91998
[R].LLRKGNYAER.[V]	1xAcetyl [K4]; 1xMethyl_Propionyl [R3]; 1xPropionyl [N-Term]; 1xPropionyl [K4]	Q64523 [34-43]; Q64522 [34-43]; Q8R1M2 [34-43]	Q64523 1xAcetyl [K37]; Q64522 1xAcetyl [K37]; Q8R1M2 1xAcetyl [K37]	Histone H2A type 2-C OS=Mus musculus OX=10090 GN=H2ac20 PE=1 SV=3 Histone H2A type 2-B OS=Mus musculus OX=10090 GN=H2ac21 PE=1 SV=3 Histone H2A.J OS=Mus musculus OX=10090 GN=H2aj PE=1 SV=1	1.82279e+06	8.00382e+06	1.45294e+06	3.10524e+06	6.45699e+06	8.52327e+06	2.23889e+06	5.0734e+06	4.55147e+06	5.93279e+06	2.13282e+06	1.29242e+07	7.04764e+07	1.20412e+08	1.14253e+06			0.176109	0.181145	0.052103		1.54973	1.77557	17.7994	10.0246
[K].GNYAER.[V]	1xPropionyl [N-Term]	Q64523 [38-43]; Q64522 [38-43]; Q8R1M2 [38-43]		Histone H2A type 2-C OS=Mus musculus OX=10090 GN=H2ac20 PE=1 SV=3 Histone H2A type 2-B OS=Mus musculus OX=10090 GN=H2ac21 PE=1 SV=3 Histone H2A.J OS=Mus musculus OX=10090 GN=H2aj PE=1 SV=1	2.03529e+06	2.19671e+06	1.56285e+06	3.30276e+06	5.07309e+06	1.85999e+06	1.0992e+07	6.87625e+06	1.10047e+07	2.59014e+06	4.66527e+06			7.38149e+06	1.79047e+06			0.0690558	0.0447082	0.362202		2.72614	2.67617	2.01635	0.753444
[R].SSRAGLQFPVGRVHR.[L]	1xPropionyl [N-Term]	Q64523 [19-33]; Q8BFU2 [19-33]; Q64522 [19-33]; Q8R1M2 [19-33]; P27661 [19-33]; Q8CGP7 [19-33]		Histone H2A type 2-C OS=Mus musculus OX=10090 GN=H2ac20 PE=1 SV=3 Histone H2A type 3 OS=Mus musculus OX=10090 GN=H2ac25 PE=1 SV=3 Histone H2A type 2-B OS=Mus musculus OX=10090 GN=H2ac21 PE=1 SV=3 Histone H2A.J OS=Mus musculus OX=10090 GN=H2aj PE=1 SV=1 Histone H2AX OS=Mus musculus OX=10090 GN=H2ax PE=1 SV=2 Histone H2A type 1-K OS=Mus musculus OX=10090 GN=H2ac15 PE=1 SV=3	658831	3.1634e+06	150926		1.84172e+06	2.44415e+06		1.10588e+07	1.09884e+06	677871		1.2079e+06	2.64235e+07	2.90042e+07				0.119582	0.145556	5.48279e-05		3.86209	0.194504	5.41826	27.8568
[R].SSRAGLQFPVGR.[V]	1xPropionyl [N-Term]	Q64523 [19-30]; Q8BFU2 [19-30]; Q64522 [19-30]; Q8R1M2 [19-30]; P27661 [19-30]; Q8CGP7 [19-30]		Histone H2A type 2-C OS=Mus musculus OX=10090 GN=H2ac20 PE=1 SV=3 Histone H2A type 3 OS=Mus musculus OX=10090 GN=H2ac25 PE=1 SV=3 Histone H2A type 2-B OS=Mus musculus OX=10090 GN=H2ac21 PE=1 SV=3 Histone H2A.J OS=Mus musculus OX=10090 GN=H2aj PE=1 SV=1 Histone H2AX OS=Mus musculus OX=10090 GN=H2ax PE=1 SV=2 Histone H2A type 1-K OS=Mus musculus OX=10090 GN=H2ac15 PE=1 SV=3	2.38477e+08	2.32477e+08	6.18728e+07	2.03304e+08	1.83058e+08	6.17177e+07	1.34931e+08	4.03536e+08	3.49025e+08	3.84969e+08	5.61471e+08	2.96464e+09	1.04259e+09	9.05856e+08	5.29219e+08	4.62034e+08		0.107725	0.44683	0.314972		1.064	5.78716	3.99345	0.690053
[R].IHRHLKSR.[T]	1xPropionyl [N-Term]; 1xPropionyl [K6]	P0C0S6 [33-40]		Histone H2A.Z OS=Mus musculus OX=10090 GN=H2az1 PE=1 SV=2	2.20548e+06	572201	192317		9.45057e+06	992039			146622	660463		1.43079e+07	1.24539e+08	7.53014e+07				0.217823	0.142036	0.00806253		5.27406	5.08922	100.93	19.832
[R].LLRKGHYAER.[V]	1xAcetyl [K4]; 1xMethyl_Propionyl [R3]; 1xPropionyl [N-Term]; 1xPropionyl [K4]	P27661 [34-43]	P27661 1xAcetyl [K37]	Histone H2AX OS=Mus musculus OX=10090 GN=H2ax PE=1 SV=2	353028	792086			600174	661070		600174	3.77113e+06	6.42464e+06			265602			1.13902e+06		0.0390521	0.395648	0.0439359		1.08369	8.90372	1.22663	0.137766
[K].KASQASQEY.[-]	1xPropionyl [N-Term]; 1xPropionyl [K1]	P27661 [135-143]		Histone H2AX OS=Mus musculus OX=10090 GN=H2ax PE=1 SV=2	1.22409e+06	1.99869e+06	2.08998e+06	2.09808e+06		4.71301e+06	2.31838e+06	4.7652e+06			1.68826e+06			2.75709e+06				#DIV/0!	0.0171136	#DIV/0!		1.90675	0.911239	1.48814	1.6331
[M].PEPSKSAPAPK.[K]	1xPropionyl [N-Term]; 2xPropionyl [K5; K11]	Q64475 [2-12]		Histone H2B type 1-B OS=Mus musculus OX=10090 GN=H2bc3 PE=1 SV=3			4434472	2.21677e+06	923254		3.42604e+06	864481	655882	766310	624796	777636	358181	2.14433e+06	871749			0.00920051	0.164859	0.195784		0.522586	0.212338	0.338208	1.59278
[R].IASEASRLAHYNKR.[S]	1xPropionyl [N-Term]; 1xPropionyl [K13]	Q64475 [74-87]; Q9D2U9 [74-87]; Q8CBB6 [74-87]		Histone H2B type 1-B OS=Mus musculus OX=10090 GN=H2bc3 PE=1 SV=3 H2B.U histone 2 OS=Mus musculus OX=10090 GN=H2bu2 PE=1 SV=3 Histone H2B OS=Mus musculus OX=10090 GN=H2bc24 PE=2 SV=1	2.85763e+06	2.94417e+06	5.67615e+06	4.95195e+06	3.52042e+06	7.40825e+06	3.97016e+06	9.55614e+06	8.98931e+06	1.62244e+06		3.46785e+06	6.47321e+07	1.89042e+07				0.392486	0.129	0.0607012		1.48844	1.1426	10.181	8.91037
[R].IASEASR.[L]	1xPropionyl [N-Term]	Q64475 [74-80]; Q9D2U9 [74-80]; Q8CBB6 [74-80]		Histone H2B type 1-B OS=Mus musculus OX=10090 GN=H2bc3 PE=1 SV=3 H2B.U histone 2 OS=Mus musculus OX=10090 GN=H2bu2 PE=1 SV=3 Histone H2B OS=Mus musculus OX=10090 GN=H2bc24 PE=2 SV=1	5.63788e+08	2.34649e+09	1452368256	2.39978e+09	3.48306e+08	1.73067e+09	4.23759e+09	2.12528e+09	4.72376e+08	7.86804e+08	1.37665e+09	1.12112e+08	1.3259e+08	6.50823e+08	1.27185e+09	3.74658e+08		0.0483277	0.331145	0.417048		1.24835	0.406355	0.359328	0.884271
[K].AVTKYTSSK.[-I]	1xPropionyl [N-Term]; 2xPropionyl [K4; K9]	Q64475 [118-126]; Q64525 [118-126]; Q9D2U9 [118-126]		Histone H2B type 1-B OS=Mus musculus OX=10090 GN=H2bc3 PE=1 SV=3 Histone H2B type 2-B OS=Mus musculus OX=10090 GN=Hist2h2bb PE=1 SV=3 H2B.U histone 2 OS=Mus musculus OX=10090 GN=H2bu2 PE=1 SV=3	1.95524e+07	2.03334e+06	16301840	9.16028e+06	2.31531e+07	1.13959e+07	2.9933e+06	6.29646e+06	2.66869e+07	2.64778e+07	2.25356e+07	2.65006e+07	7.95207e+07	9.10458e+07	1.02915e+07			0.00705728	0.448086	0.0805755		0.931791	2.17228	5.12551	2.35951
[K].HAVSEGTK.[A]	1xPropionyl [N-Term]; 1xPropionyl [K8]	Q64475 [110-117]; Q64525 [110-117]; Q64524 [110-117]; Q9D2U9 [110-117]; Q8CBB6 [110-117]		Histone H2B type 1-B OS=Mus musculus OX=10090 GN=H2bc3 PE=1 SV=3 Histone H2B type 2-B OS=Mus musculus OX=10090 GN=Hist2h2bb PE=1 SV=3 Histone H2B type 2-E OS=Mus musculus OX=10090 GN=H2bc21 PE=1 SV=3 H2B.U histone 2 OS=Mus musculus OX=10090 GN=H2bu2 PE=1 SV=3 Histone H2B OS=Mus musculus OX=10090 GN=H2bc24 PE=2 SV=1		1.93777e+06		1.7425e+06			1.21005e+06	610338			760559				618378			#DIV/0!	0.0491635	#DIV/0!		0.494635	0.413316	0.33605	0.813057
[R].LLLPGELAK.[H]	1xPropionyl [K9]	Q64475 [101-109]; Q64525 [101-109]; Q64524 [101-109]; Q9D2U9 [101-109]; Q8CBB6 [101-109]		Histone H2B type 1-B OS=Mus musculus OX=10090 GN=H2bc3 PE=1 SV=3 Histone H2B type 2-B OS=Mus musculus OX=10090 GN=Hist2h2bb PE=1 SV=3 Histone H2B type 2-E OS=Mus musculus OX=10090 GN=H2bc21 PE=1 SV=3 H2B.U histone 2 OS=Mus musculus OX=10090 GN=H2bu2 PE=1 SV=3 Histone H2B OS=Mus musculus OX=10090 GN=H2bc24 PE=2 SV=1		8.85075e+06		8.82921e+06			5.32261e+06	4.04528e+06	5.86268e+06		1.22409e+06	998689	2.08998e+06	2.09808e+06		2.14923e+06		0.0287703	0.0114082	0.365898		0.529859	0.304882	0.238963	0.783788
[R].KQLATKVAR.[K]	1xAcetyl [K6]; 1xPropionyl [N-Term]; 1xPropionyl [K1]	A0A8I4SYN6 [19-27]	A0A8I4SYN6 1xAcetyl [K24]	Histone H3 OS=Mus musculus OX=10090 GN=H3f4 PE=3 SV=1	1.17338e+07	9.7691e+06	60150012	2.21444e+07	5.03278e+07	7.92001e+07	2.09922e+07	2.70469e+07	5.29987e+07	8.04038e+07	6.70636e+07	2.04955e+07	1.82678e+08	1.67581e+08	4.67882e+07	1.89979e+06		0.068201	0.168314	0.0605828		1.71071	0.0510374	3.84352	75.3079
[R].KQLATKVAR.[K]	1xAcetyl [K6]; 1xDimethyl [K1]; 1xPropionyl [N-Term]	A0A8I4SYN6 [19-27]	A0A8I4SYN6 1xAcetyl [K24]; 1xDimethyl [K19]	Histone H3 OS=Mus musculus OX=10090 GN=H3f4 PE=3 SV=1									1.40595e+06	2.65626e+06	1.26108e+06	621006	8.38258e+06	7.87072e+06	652278			#DIV/0!	#DIV/0!	0.0556333		#DIV/0!	#DIV/0!	#DIV/0!	3.792
[R].KQLATKVAR.[K]	1xAcetyl [K6]; 1xDimethyl [R9]; 1xPropionyl [N-Term]; 1xPropionyl [K1]	A0A8I4SYN6 [19-27]	A0A8I4SYN6 1xAcetyl [K24]; 1xDimethyl [R27]	Histone H3 OS=Mus musculus OX=10090 GN=H3f4 PE=3 SV=1		6.0613e+06		5.37012e+06			1.02599e+07	3.96387e+06	1.96073e+06		753473				2.45581e+06			0.0122666	0.351194	#DIV/0!		1.24427	0.237434	0.429659	1.8096
[K].SAPATGGVKKPHR.[Y]	1xAcetyl [K]; 1xDimethyl [R13]; 1xPropionyl [N-Term]; 1xPropionyl [K]	A0A8I4SYN6; P68433	A0A8I4SYN6 1xAcetyl [K]; 1xDimethyl [R41]; P68433 1xAcetyl [K]; 1xDimethyl [R41]	Histone H3 OS=Mus musculus OX=10090 GN=H3f4 PE=3 SV=1 Histone H3.1 OS=Mus musculus OX=10090 GN=H3c11 PE=1 SV=2		4.07547e+07	80789880	4.4761e+07		4.51492e+07	5.61935e+07	2.45884e+07		3.20333e+07	9.99112e+07			1.86412e+07	1.9404e+07			0.374973	0.220388	0.150379		0.757227	1.19008	0.0898394	0.0754903
[M].ARTKQTAR.[K]	1xDimethyl [R2]; 1xPropionyl [N-Term]; 1xPropionyl [K4]	A0A8I4SYN6; P68433	A0A8I4SYN6 1xDimethyl [R3]; P68433 1xDimethyl [R3]	Histone H3 OS=Mus musculus OX=10090 GN=H3f4 PE=3 SV=1 Histone H3.1 OS=Mus musculus OX=10090 GN=H3c11 PE=1 SV=2	1.05977e+06		2.99191e+06	523993	4.33845e+06	6.82773e+06			142902	3.89504e+06	1.23628e+06	1.47829e+06	1.56961e+06	8.89137e+06	4.47982e+06			0.445332	0.0282172	0.0813268		3.66051	1.10681	#REF!	#REF!
[K].SAPATGGVKKPHR.[Y]	1xAcetyl [K10]; 1xMethyl_Propionyl [K9]; Propionyl [K]; 1xPropionyl [N-Term]	A0A8I4SYN6; P68433	A0A8I4SYN6 1xAcetyl [K38]; P68433 1xAcetyl [K38]	Histone H3 OS=Mus musculus OX=10090 GN=H3f4 PE=3 SV=1 Histone H3.1 OS=Mus musculus OX=10090 GN=H3c11 PE=1 SV=2		1.77653e+07	2.61644e+07	3.00172e+07	9.35651e+06	1.95765e+07	3.50824e+07	3.46649e+07	2.70963e+06	1.02399e+06	3.68945e+06	712704	889934	374024	3.60965e+06	873589		0.000401406	0.498997	0.28939		1.00086	0.0825164	0.0582904	0.706411
[R].KSAPATGGVK.[K]	2xDimethyl [K1; K10]; 1xPropionyl [N-Term]	A0A8I4SYN6; P68433	A0A8I4SYN6 2xDimethyl [K28; K37]; P68433 2xDimethyl [K28; K37]	Histone H3 OS=Mus musculus OX=10090 GN=H3f4 PE=3 SV=1 Histone H3.1 OS=Mus musculus OX=10090 GN=H3c11 PE=1 SV=2	1.00252e+07	2.29815e+07	14910290	2.43339e+07	1.93099e+07	1.59607e+07	1.73743e+07	1.22187e+07	412407	4.46317e+06	7.21201e+06	479046	1.45097e+06	7.61122e+06	3.94322e+06	875926		0.0037529	0.318095	0.44445		0.897755	0.17393	0.192127	1.10462
[K].SAPATGGVKKPHR.[Y]	1xPropionyl [K]; 1xMethyl_Propionyl [K]	A0A8I4SYN6; P68433		Histone H3 OS=Mus musculus OX=10090 GN=H3f4 PE=3 SV=1 Histone H3.1 OS=Mus musculus OX=10090 GN=H3c11 PE=1 SV=2			766038	827904		245462	472366	431392							301941			#DIV/0!	0.0105639	#DIV/0!		0.480662	#DIV/0!	0.378861	#DIV/0!
[M].ARTKQTAR.[K]	1xAcetyl [K4]; 1xDimethyl [R2]; 1xPropionyl [N-Term]	A0A8I4SYN6 [2-9]; P68433 [2-9]	A0A8I4SYN6 1xAcetyl [K5]; 1xDimethyl [R3]; P68433 1xAcetyl [K5]; 1xDimethyl [R3]	Histone H3 OS=Mus musculus OX=10090 GN=H3f4 PE=3 SV=1 Histone H3.1 OS=Mus musculus OX=10090 GN=H3c11 PE=1 SV=2	2.0369e+07	1.63482e+08	6.56559e+07	1.50045e+08	4.39385e+07	4.83366e+07	1.16475e+08	3.48551e+07	3.2011e+07	4.9961e+07	9.73233e+07	1.44173e+07	1.35606e+07	1.11081e+08	9.67364e+07	3.18533e+07		0.207328	0.17813	0.317874		0.609695	0.484824	0.633787	1.30725
[R].TKQTAR.[K]	1xAcetyl [K2]; 1xPropionyl [N-Term]	A0A8I4SYN6 [4-9]; P68433 [4-9]	A0A8I4SYN6 1xAcetyl [K5]; P68433 1xAcetyl [K5]	Histone H3 OS=Mus musculus OX=10090 GN=H3f4 PE=3 SV=1 Histone H3.1 OS=Mus musculus OX=10090 GN=H3c11 PE=1 SV=2	8.69848e+06	5.17904e+06	1.33038e+06	1.13265e+07	1.3226e+07	8.16693e+06	7.1565e+06	5.20619e+06	449430	5.99861e+06	7.27487e+06	622777	2.72624e+06	8.74732e+06	4.71394e+06			0.346828	0.268867	0.256872		1.27214	0.540644	0.813408	1.50452
[K].SAPATGGVKKPHR.[Y]	1xAcetyl [K]; 1xDimethyl [R13]; 1xPropionyl [N-Term]; 1xPropionyl [K]	A0A8I4SYN6 [29-41]; P68433 [29-41]	A0A8I4SYN6 1xAcetyl [K]; 1xDimethyl [R41]; P68433 1xAcetyl [K]; 1xDimethyl [R41]	Histone H3 OS=Mus musculus OX=10090 GN=H3f4 PE=3 SV=1 Histone H3.1 OS=Mus musculus OX=10090 GN=H3c11 PE=1 SV=2		4.07547e+07	80789880	4.4761e+07		4.51492e+07	5.61935e+07	2.45884e+07		3.20333e+07	9.99112e+07			1.86412e+07	1.9404e+07			0.0567689	0.220388	0.150379		0.757227	1.19008	0.343149	0.288342
[K].SAPATGGVKKPHR.[Y]	1xAcetyl [K]; 1xTrimethyl [K]; 1xDimethyl [K]; 1xPropionyl [K]	A0A8I4SYN6 [29-41]; P68433 [29-41]	A0A8I4SYN6 1xAcetyl [K]; 1xTrimethyl [K]; 1xDimethyl [K]; P68433 1xAcetyl [K]; 1xTrimethyl [K]; 1xDimethyl [K]	Histone H3 OS=Mus musculus OX=10090 GN=H3f4 PE=3 SV=1 Histone H3.1 OS=Mus musculus OX=10090 GN=H3c11 PE=1 SV=2		2.11961e+06	4.95445e+06	3.96541e+06	482324	2.67067e+06	4.99693e+06	5.90687e+06	389061									#DIV/0!	0.460812	#DIV/0!		0.954992	0.105728	#DIV/0!	#DIV/0!
[K].SAPATGGVKKPHR.[Y]	1xAcetyl [K]; 2xDimethyl [R13; K]; 1xPropionyl [N-Term]	A0A8I4SYN6 [29-41]; P68433 [29-41]	A0A8I4SYN6 1xAcetyl [K]; 2xDimethyl [R41; K]; P68433 1xAcetyl [K]; 2xDimethyl [R41; K]	Histone H3 OS=Mus musculus OX=10090 GN=H3f4 PE=3 SV=1 Histone H3.1 OS=Mus musculus OX=10090 GN=H3c11 PE=1 SV=2		6.58711e+06	7071978	4.80884e+06		5.41898e+06	5.5782e+06	3.40918e+06			1.11767e+07							#DIV/0!	0.119647	#DIV/0!		0.780074	1.81559	#DIV/0!	#DIV/0!
[K].QLATKAAR.[K]	1xAcetyl [K5]	P68433	P68433 1xAcetyl [K24]	Histone H3.1 OS=Mus musculus OX=10090 GN=H3c11 PE=1 SV=2			22490498	3.26099e+06	4.90834e+06	4.4902e+07	1.67365e+06	5.9857e+06	1.43522e+06	1.91554e+06	1.67674e+06		5.7649e+06	6.45954e+06				0.10807	0.465993	0.000386705		1.11585	0.130154	0.474708	3.64727
[K].QLATKAAR.[K]	1xPropionyl [N-Term]; 1xPropionyl [K5]	P68433		Histone H3.1 OS=Mus musculus OX=10090 GN=H3c11 PE=1 SV=2	6.05813e+06	5.26603e+06	22336370	9.5871e+06	2.28648e+07	2.49023e+07	6.08954e+06	1.05198e+07	7.59712e+06	1.74189e+07	1.66874e+07	2.92585e+06	3.25524e+07	4.63378e+07	1.02576e+07			0.475106	0.208846	0.0575343		1.48856	1.03195	2.74844	2.66336
[R].KQLATKAAR.[K]	1xAcetyl [K6]; Propionyl [K]; 1xMethyl_Propionyl [R9]; 1xPropionyl [N-Term]	P68433	P68433 1xAcetyl [K24]	Histone H3.1 OS=Mus musculus OX=10090 GN=H3c11 PE=1 SV=2	9.7434e+09	6.60367e+09	2.39645e+10	1.68195e+10	4.12536e+10	3.36955e+10	1.5338e+10	2.01156e+10	1.56849e+10	2.13775e+10	1.48947e+10	5.065e+09	4.2876e+07	3.36026e+08	2.48258e+08	4.23711e+07		0.497973	0.055462	0.00297619		1.93245	0.998093	0.00133185	0.0013344
[R].KQLATKAAR.[K]	1xDimethyl [K]; 1xPropionyl [N-Term]; 1xPropionyl [K]	P68433	P68433 1xDimethyl [K]	Histone H3.1 OS=Mus musculus OX=10090 GN=H3c11 PE=1 SV=2	2.83433e+08	3.74387e+08	6.61584e+08	5.68282e+08	4.90032e+08	1.08319e+09	5.18774e+08	2.60304e+08	1.91206e+07	3.30956e+08	2.40051e+08	2.31898e+07	5.08725e+10	4.30554e+10	1.15927e+10	4.17398e+08		0.0172618	0.286787	0.0366499		1.24613	0.324904	56.1205	172.729
[K].SAPSTGGVKKPHR.[Y]	1xAcetyl [K]; 1xMethyl_Propionyl [K]; 1xPropionyl [N-Term]; Propionyl [K]	P02301	P02301 1xAcetyl [K]	Histone H3.3C OS=Mus musculus OX=10090 GN=H3-5 PE=3 SV=3		6.65679e+06	1.30036e+07	7.68334e+06	711218	5.66618e+06	1.27344e+07	1.12157e+07	9.41836e+06	4.02589e+06	6.74466e+06		1.45125e+06	1.58237e+06	6.85707e+06			0.19778	0.345769	0.110142		0.83184	0.738337	0.361717	0.489907
[R].KSAPSTGGVK.[K]	1xDimethyl [K10]; 1xPropionyl [K1]; 1xPropionyl [N-Term]	P02301 [28-37]	P02301 1xDimethyl [K37]	Histone H3.3C OS=Mus musculus OX=10090 GN=H3-5 PE=3 SV=3	478900			456197		1.09574e+06	107486			1.85344e+06								#DIV/0!	0.405816	#DIV/0!		1.28674	3.96416	#DIV/0!	#DIV/0!
[R].KSAPSTGGVK.[K]	1xDimethyl [K]; 1xPropionyl [N-Term]; 1xPropionyl [K]	P02301 [28-37]	P02301 1xDimethyl [K]	Histone H3.3C OS=Mus musculus OX=10090 GN=H3-5 PE=3 SV=3	2.76913e+06	3.92777e+06	2636183	1.42579e+06	3.651e+06	659834	487145	1.24542e+06	945130	8.51447e+06	8.6024e+06	4.59805e+06		1.92819e+07	6.71921e+06	1.41047e+06		0.084165	0.117384	0.256489		0.561713	2.10617	3.39708	1.61292
[R].KSAPSTGGVKK.[P]	1xDimethyl [K]; 1xPropionyl [N-Term]; 2xPropionyl [K]	P02301 [28-38]	P02301 1xDimethyl [K]	Histone H3.3C OS=Mus musculus OX=10090 GN=H3-5 PE=3 SV=3		384843	381878	338349	728689	237482	165817	518486	466399	719930	623440	935259	381929	5.91566e+06	316279			0.0207981	0.39286	0.187106		1.12016	1.86302	5.98502	3.21253
[K].SAPSTGGVKKPHR.[Y]	1xDimethyl [K]; 1xPropionyl [N-Term]; 1xPropionyl [K]; 1xAcetyl [K]; 1xTrimethyl [K]	P02301 [29-41]	P02301 1xDimethyl [K]; 1xAcetyl [K]; 1xTrimethyl [K]	Histone H3.3C OS=Mus musculus OX=10090 GN=H3-5 PE=3 SV=3		8.20298e+06	5.03665e+07	1.58163e+07	1.6714e+06	7.61503e+06	2.27024e+07	2.98039e+07	9.36236e+06	5.78478e+06	9.80115e+06		3.57064e+06	823036	1.02799e+07			0.137405	0.257006	0.164464		0.623029	0.33539	0.197264	0.588161
[R].EIAQDFKTDLR.[F]	1xPropionyl [K7]; 1xPropionyl [N-Term]	P02301; A0A8I4SYN6; P68433		Histone H3.3C OS=Mus musculus OX=10090 GN=H3-5 PE=3 SV=3 Histone H3 OS=Mus musculus OX=10090 GN=H3f4 PE=3 SV=1 Histone H3.1 OS=Mus musculus OX=10090 GN=H3c11 PE=1 SV=2	1.07249e+07	3.85091e+07	2.17533e+07	5.24597e+07	1.50487e+07	7.69354e+07	3.02973e+07	1.3805e+07	3.9075e+07	2.77392e+07	1.60214e+07		1.3255e+07	698685	1.51385e+07	2.07772e+06		0.400419	0.430981	0.0192226		1.10239	0.894695	0.252496	0.282215
[R].EIAQDFK.[T]	1xPropionyl [N-Term]; 1xPropionyl [K7]	P02301; A0A8I4SYN6; P68433		Histone H3.3C OS=Mus musculus OX=10090 GN=H3-5 PE=3 SV=3 Histone H3 OS=Mus musculus OX=10090 GN=H3f4 PE=3 SV=1 Histone H3.1 OS=Mus musculus OX=10090 GN=H3c11 PE=1 SV=2		3.57919e+07	8616630	3.64373e+07	5.02915e+06	7.00392e+06	9.76933e+06	1.10467e+07	9.3976e+06	1.34635e+07	4.93053e+06		1.42227e+07	2.80276e+07	1.44205e+07			0.067974	0.0311566	0.0686449		0.304738	0.343761	0.700974	2.03913
[K].RVTIMPKDIQLAR.[R]	1xAcetyl [K7]; 1xMethyl_Propionyl [R1]; 1xPropionyl [N-Term]; 1xPropionyl [K7]	P02301; A0A8I4SYN6; P68433	P02301 1xAcetyl [K123]; A0A8I4SYN6 1xAcetyl [K123]; P68433 1xAcetyl [K123]	Histone H3.3C OS=Mus musculus OX=10090 GN=H3-5 PE=3 SV=3 Histone H3 OS=Mus musculus OX=10090 GN=H3f4 PE=3 SV=1 Histone H3.1 OS=Mus musculus OX=10090 GN=H3c11 PE=1 SV=2			1737059	1.75614e+06		578025		1.33178e+06		5.03001e+06	349141		5.21464e+06	6.85019e+06				0.363004	0.0852751	0.154972		0.546721	1.53989	3.45381	2.24289
[R].KSTGGKAPR.[K]	1xAcetyl [K]; 1xPropionyl [K]; 1xPropionyl [N-Term]	P02301; A0A8I4SYN6; P68433	P02301 1xAcetyl [K]; A0A8I4SYN6 1xAcetyl [K]; P68433 1xAcetyl [K]	Histone H3.3C OS=Mus musculus OX=10090 GN=H3-5 PE=3 SV=3 Histone H3 OS=Mus musculus OX=10090 GN=H3f4 PE=3 SV=1 Histone H3.1 OS=Mus musculus OX=10090 GN=H3c11 PE=1 SV=2	1.04038e+08	3.91386e+07	5.29864e+06	1.58925e+08	6.27797e+07	3.66706e+08	2.63675e+07	7.53025e+06	2.34668e+06	1.67844e+08	1.42813e+07	5.79227e+06	3.02903e+06	1.256e+07	1.17033e+07	1.24209e+07		0.29941	0.34171	0.192842		1.50743	0.618948	0.12919	0.208725
[R].KSTGGKAPR.[K]	1xAcetyl [K6]; 1xMethyl_Propionyl [K1]; 1xPropionyl [N-Term]; Propionyl [K]	P02301; A0A8I4SYN6; P68433	P02301 1xAcetyl [K15]; A0A8I4SYN6 1xAcetyl [K15]; P68433 1xAcetyl [K15]	Histone H3.3C OS=Mus musculus OX=10090 GN=H3-5 PE=3 SV=3 Histone H3 OS=Mus musculus OX=10090 GN=H3f4 PE=3 SV=1 Histone H3.1 OS=Mus musculus OX=10090 GN=H3c11 PE=1 SV=2	3.00053e+08	1.12014e+08	2.27332e+07	3.60234e+08	1.38607e+08	1.94019e+09	5.78496e+07	2.50321e+07	5.41908e+06	4.64149e+08	3.1642e+07	2.13183e+06	8.46188e+06	3.19507e+07	2.3106e+07	1.68449e+07		0.307876	0.248995	0.192893		2.71897	0.633108	0.101082	0.15966
[R].KSTGGKAPR.[K]	2xMethyl_Propionyl [K1; K6]; 1xDimethyl [K]; 1xPropionyl [N-Term]; 1xPropionyl [K]	P02301; A0A8I4SYN6; P68433	P02301 1xDimethyl [K]; A0A8I4SYN6 1xDimethyl [K]; P68433 1xDimethyl [K]	Histone H3.3C OS=Mus musculus OX=10090 GN=H3-5 PE=3 SV=3 Histone H3 OS=Mus musculus OX=10090 GN=H3f4 PE=3 SV=1 Histone H3.1 OS=Mus musculus OX=10090 GN=H3c11 PE=1 SV=2	6.031e+09	1.36407e+10	1.81075e+10	1.98306e+10	1.75771e+10	2.70786e+10	1.80891e+10	1.02066e+10	6.21799e+08	8.16398e+09	1.10689e+10	6.72231e+08	1.84573e+09	1.40709e+10	7.7926e+09	8.25053e+08		0.031431	0.219465	0.406473		1.2663	0.356309	0.42587	1.19522
[R].KSTGGKAPR.[K]	2xAcetyl [K1; K6]; 1xPropionyl [N-Term]	P02301; A0A8I4SYN6; P68433	P02301 2xAcetyl [K10; K15]; A0A8I4SYN6 2xAcetyl [K10; K15]; P68433 2xAcetyl [K10; K15]	Histone H3.3C OS=Mus musculus OX=10090 GN=H3-5 PE=3 SV=3 Histone H3 OS=Mus musculus OX=10090 GN=H3f4 PE=3 SV=1 Histone H3.1 OS=Mus musculus OX=10090 GN=H3c11 PE=1 SV=2	2.83433e+08	3.74387e+08	6.61584e+08	5.68282e+08	4.90032e+08	1.08319e+09	5.18774e+08	2.60304e+08	1.91206e+07	3.30956e+08	2.40051e+08	2.31898e+07	4.2876e+07	3.36026e+08	2.48258e+08	4.23711e+07		0.0172618	0.286787	0.450389		1.24613	0.324904	0.354684	1.09166
[R].RYQKSTELLIR.[K]	1xAcetyl [K4]; 1xMethyl_Propionyl [R1]; 1xPropionyl [N-Term]; 1xPropionyl [K4]	P02301; A0A8I4SYN6; P68433	P02301 1xAcetyl [K57]; A0A8I4SYN6 1xAcetyl [K57]; P68433 1xAcetyl [K57]	Histone H3.3C OS=Mus musculus OX=10090 GN=H3-5 PE=3 SV=3 Histone H3 OS=Mus musculus OX=10090 GN=H3f4 PE=3 SV=1 Histone H3.1 OS=Mus musculus OX=10090 GN=H3c11 PE=1 SV=2	1.92506e+08	1.06609e+09	1.61847e+09	1.33278e+09	1.7052e+09	3.42571e+09	2.32697e+09	2.67227e+09	1.51449e+09	2.21435e+09	1.11709e+09	2.08912e+08	3.2879e+09	9.78374e+08	8.97608e+08	2.51953e+07		0.349207	0.010158	0.484217		2.4063	1.20072	1.23261	1.02656
[R].KSTGGKAPR.[K]	1xPropionyl [K6]; 1xMethyl_Propionyl [K1]; 1xAcetyl [K6]; 1xDimethyl [K1]; 1xPropionyl [N-Term]	P02301 [10-18]; A0A8I4SYN6 [10-18]; P68433 [10-18]	P02301 1xAcetyl [K15]; 1xDimethyl [K10]; A0A8I4SYN6 1xAcetyl [K15]; 1xDimethyl [K10]; P68433 1xAcetyl [K15]; 1xDimethyl [K10]	Histone H3.3C OS=Mus musculus OX=10090 GN=H3-5 PE=3 SV=3 Histone H3 OS=Mus musculus OX=10090 GN=H3f4 PE=3 SV=1 Histone H3.1 OS=Mus musculus OX=10090 GN=H3c11 PE=1 SV=2	3.32723e+09	6.99906e+09	2.57565e+09	8.68651e+09	8.83938e+09	1.72533e+10	7.91587e+09	3.04728e+09	2.07872e+08	4.89629e+08	5.19237e+09	9.12315e+07	6.02529e+08	7.38956e+09	4.77856e+09	3.39809e+08		0.0437791	0.142374	0.214985		1.71647	0.277051	0.60729	2.19198
[K].QTARKSTGGK.[A]	1xAcetyl [K5]; 1xPhospho [S/T]; 1xPropionyl [K10]; 1xMethyl_Propionyl [R4]	P02301 [6-15]; A0A8I4SYN6 [6-15]; P68433 [6-15]	P02301 1xAcetyl [K10]; 1xPhospho [S/T]; A0A8I4SYN6 1xAcetyl [K10]; 1xPhospho [S/T]; P68433 1xAcetyl [K10]; 1xPhospho [S/T]	Histone H3.3C OS=Mus musculus OX=10090 GN=H3-5 PE=3 SV=3 Histone H3 OS=Mus musculus OX=10090 GN=H3f4 PE=3 SV=1 Histone H3.1 OS=Mus musculus OX=10090 GN=H3c11 PE=1 SV=2																		#DIV/0!	#DIV/0!	#DIV/0!		#DIV/0!	#DIV/0!	#DIV/0!	#DIV/0!
[R].KSTGGKAPR.[K]	1xDimethyl [K1]; 1xPropionyl [K6]; 1xAcetyl [K6]; 1xTrimethyl [K1]	P02301 [10-18]; A0A8I4SYN6 [10-18]; P68433 [10-18]	P02301 1xDimethyl [K10]; 1xAcetyl [K15]; 1xTrimethyl [K10]; A0A8I4SYN6 1xDimethyl [K10]; 1xAcetyl [K15]; 1xTrimethyl [K10]; P68433 1xDimethyl [K10]; 1xAcetyl [K15]; 1xTrimethyl [K10]	Histone H3.3C OS=Mus musculus OX=10090 GN=H3-5 PE=3 SV=3 Histone H3 OS=Mus musculus OX=10090 GN=H3f4 PE=3 SV=1 Histone H3.1 OS=Mus musculus OX=10090 GN=H3c11 PE=1 SV=2	2.1251e+06	2.25025e+06	1.80489e+06	1.33937e+07	6.10825e+06	4.87763e+06	3.84669e+06	2.20215e+06	439974	1.46594e+06	1.0394e+07		396548	2.8276e+06	9.08696e+06			0.429962	0.418456	0.499657		0.870273	0.83784	0.838603	1.00091
[R].KQLATK.[AV]	1xDimethyl [K6]; 1xPropionyl [N-Term]; 1xPropionyl [K1]	P02301 [19-24]; A0A8I4SYN6 [19-24]; P68433 [19-24]	P02301 1xDimethyl [K24]; A0A8I4SYN6 1xDimethyl [K24]; P68433 1xDimethyl [K24]	Histone H3.3C OS=Mus musculus OX=10090 GN=H3-5 PE=3 SV=3 Histone H3 OS=Mus musculus OX=10090 GN=H3f4 PE=3 SV=1 Histone H3.1 OS=Mus musculus OX=10090 GN=H3c11 PE=1 SV=2		1.02127e+07					1.96486e+07				208214				2.3865e+06			#DIV/0!	#DIV/0!	#DIV/0!		1.92395	0.0203879	0.23368	11.4617
[R].EIAQDFK.[T]	1xDimethyl [K7]; 1xPropionyl [N-Term]	P02301 [74-80]; A0A8I4SYN6 [74-80]; P68433 [74-80]	P02301 1xDimethyl [K80]; A0A8I4SYN6 1xDimethyl [K80]; P68433 1xDimethyl [K80]	Histone H3.3C OS=Mus musculus OX=10090 GN=H3-5 PE=3 SV=3 Histone H3 OS=Mus musculus OX=10090 GN=H3f4 PE=3 SV=1 Histone H3.1 OS=Mus musculus OX=10090 GN=H3c11 PE=1 SV=2		6.4244e+06	1.86428e+06	9.73046e+06				1.93494e+06	2.01022e+06	2.35705e+06	3.07759e+07			4.45894e+06	3.64047e+06			0.295763	#DIV/0!	0.288801		0.322147	1.95032	0.674234	0.345704
[R].EIAQDFKTDLR.[F]	1xDimethyl [K7]	P02301 [74-84]; A0A8I4SYN6 [74-84]; P68433 [74-84]	P02301 1xDimethyl [K80]; A0A8I4SYN6 1xDimethyl [K80]; P68433 1xDimethyl [K80]	Histone H3.3C OS=Mus musculus OX=10090 GN=H3-5 PE=3 SV=3 Histone H3 OS=Mus musculus OX=10090 GN=H3f4 PE=3 SV=1 Histone H3.1 OS=Mus musculus OX=10090 GN=H3c11 PE=1 SV=2			1.50207e+06	414534		2.03685e+06	586851	322836	1.42966e+06		375204		890481					0.473956	0.489009	#DIV/0!		1.02492	0.9417	0.92923	0.986759
[R].EIAQDFKTDLR.[F]	1xDimethyl [K7]; 1xPropionyl [N-Term]	P02301 [74-84]; A0A8I4SYN6 [74-84]; P68433 [74-84]	P02301 1xDimethyl [K80]; A0A8I4SYN6 1xDimethyl [K80]; P68433 1xDimethyl [K80]	Histone H3.3C OS=Mus musculus OX=10090 GN=H3-5 PE=3 SV=3 Histone H3 OS=Mus musculus OX=10090 GN=H3f4 PE=3 SV=1 Histone H3.1 OS=Mus musculus OX=10090 GN=H3c11 PE=1 SV=2	1.36372e+08	1.38188e+09	2.14765e+09	1.17344e+09	2.33025e+08	1.10176e+09	2.59026e+09	2.19925e+09	1.50478e+09	6.83769e+08	1.04871e+09	2.39594e+07	3.60401e+08	2.33532e+08	1.21367e+09	6.88741e+07		0.238098	0.325965	0.212014		1.26552	0.673897	0.387755	0.575392
[R].LVREIAQDFKTDLR.[F]	1xDimethyl [K10]; 1xPropionyl [N-Term]; 1xPropionyl [K10]	P02301 [71-84]; A0A8I4SYN6 [71-84]; P68433 [71-84]	P02301 1xDimethyl [K80]; A0A8I4SYN6 1xDimethyl [K80]; P68433 1xDimethyl [K80]	Histone H3.3C OS=Mus musculus OX=10090 GN=H3-5 PE=3 SV=3 Histone H3 OS=Mus musculus OX=10090 GN=H3f4 PE=3 SV=1 Histone H3.1 OS=Mus musculus OX=10090 GN=H3c11 PE=1 SV=2		2.89347e+06			2.68947e+06	2.20002e+07	883129		1.40717e+06	8.01582e+06			8.33521e+06	549076	733017			#DIV/0!	#DIV/0!	0.369719		2.94604	1.62832	1.10793	0.680414
[R].KSTGGKAPR.[K]	2xMethyl_Propionyl [K1; K6]; 1xDimethyl [K]; 1xPropionyl [N-Term]; 1xPropionyl [K]	P02301 [10-18]; A0A8I4SYN6 [10-18]; P68433 [10-18]	P02301 1xDimethyl [K]; A0A8I4SYN6 1xDimethyl [K]; P68433 1xDimethyl [K]	Histone H3.3C OS=Mus musculus OX=10090 GN=H3-5 PE=3 SV=3 Histone H3 OS=Mus musculus OX=10090 GN=H3f4 PE=3 SV=1 Histone H3.1 OS=Mus musculus OX=10090 GN=H3c11 PE=1 SV=2	6.031e+09	1.36407e+10	1.81075e+10	1.98306e+10	1.75771e+10	2.70786e+10	1.80891e+10	1.02066e+10	6.21799e+08	8.16398e+09	1.10689e+10	6.72231e+08	1.84573e+09	1.40709e+10	7.7926e+09	8.25053e+08		0.031431	0.219465	0.406473		1.2663	0.356309	0.42587	1.19522
[R].EIAQDFKTDLR.[F]	1xDimethyl [R11]; 1xPropionyl [N-Term]; 1xPropionyl [K7]	P02301 [74-84]; A0A8I4SYN6 [74-84]; P68433 [74-84]	P02301 1xDimethyl [R84]; A0A8I4SYN6 1xDimethyl [R84]; P68433 1xDimethyl [R84]	Histone H3.3C OS=Mus musculus OX=10090 GN=H3-5 PE=3 SV=3 Histone H3 OS=Mus musculus OX=10090 GN=H3f4 PE=3 SV=1 Histone H3.1 OS=Mus musculus OX=10090 GN=H3c11 PE=1 SV=2		3.37487e+06	3.75163e+07	3.53337e+07		3.4484e+07	1.95211e+07	1.48203e+07	5.09928e+06	8.88069e+07	1.16517e+08		2.55126e+06	2.31502e+07	8.38412e+06			0.136692	0.426752	0.0796729		0.902926	2.76055	0.447171	0.161986
[R].KSTGGKAPR.[K]	1xPhospho [S/T]; 2xMethyl_Propionyl [K1; K6]	P02301 [10-18]; A0A8I4SYN6 [10-18]; P68433 [10-18]	P02301 1xPhospho [T/S]; A0A8I4SYN6 1xPhospho [T/S]; P68433 1xPhospho [T/S]	Histone H3.3C OS=Mus musculus OX=10090 GN=H3-5 PE=3 SV=3 Histone H3 OS=Mus musculus OX=10090 GN=H3f4 PE=3 SV=1 Histone H3.1 OS=Mus musculus OX=10090 GN=H3c11 PE=1 SV=2	767898	1.31299e+06	358279	2.47927e+06	1.99806e+06	1.74066e+06	1.77975e+06	1.61819e+06	49211	1.33394e+06	1.06359e+06		208630	811521	1.19155e+06			0.27165	0.139921	0.439697		1.451	0.663282	0.599566	0.903938
[R].YQKSTELLIR.[K]	1xPhospho [S/Y]; 1xMethyl_Propionyl [K3]	P02301 [55-64]; A0A8I4SYN6 [55-64]; P68433 [55-64]	P02301 1xPhospho [Y/S]; A0A8I4SYN6 1xPhospho [Y/S]; P68433 1xPhospho [Y/S]	Histone H3.3C OS=Mus musculus OX=10090 GN=H3-5 PE=3 SV=3 Histone H3 OS=Mus musculus OX=10090 GN=H3f4 PE=3 SV=1 Histone H3.1 OS=Mus musculus OX=10090 GN=H3c11 PE=1 SV=2		4.43987e+07	18740292	1.39107e+07		2.67136e+07	4.31439e+07	2.50424e+07	1.60754e+07	2.3114e+07	3.55448e+07	1.61035e+06	2.25484e+07	1.02659e+07	3.27167e+07	2.99771e+06		0.295919	0.309939	0.423224		1.23167	0.743136	0.667056	0.897623
[R].KSTGGKAPR.[K]	1xTrimethyl [K1]; 1xPropionyl [K6]	P02301 [10-18]; A0A8I4SYN6 [10-18]; P68433 [10-18]	P02301 1xTrimethyl [K10]; A0A8I4SYN6 1xTrimethyl [K10]; P68433 1xTrimethyl [K10]	Histone H3.3C OS=Mus musculus OX=10090 GN=H3-5 PE=3 SV=3 Histone H3 OS=Mus musculus OX=10090 GN=H3f4 PE=3 SV=1 Histone H3.1 OS=Mus musculus OX=10090 GN=H3c11 PE=1 SV=2	1.46536e+06	1.35738e+06	1.10803e+06	7.64317e+06	5.22138e+06	3.58044e+06	2.21186e+06	1.30795e+06	271202	811005	4.53175e+06			1.31167e+06	3.91156e+06			0.329777	0.460335	0.366802		1.0646	0.646736	0.902586	1.3956
[R].KSTGGKAPR.[K]	2xAcetyl [K1; K6]	P02301 [10-18]; A0A8I4SYN6 [10-18]; P68433 [10-18]	P02301 2xAcetyl [K10; K15]; A0A8I4SYN6 2xAcetyl [K10; K15]; P68433 2xAcetyl [K10; K15]	Histone H3.3C OS=Mus musculus OX=10090 GN=H3-5 PE=3 SV=3 Histone H3 OS=Mus musculus OX=10090 GN=H3f4 PE=3 SV=1 Histone H3.1 OS=Mus musculus OX=10090 GN=H3c11 PE=1 SV=2	582300	504527	197675	1.32123e+06	1.30467e+06	829586	701171	316213	71145.1	195498	881907		100891	412577	553412			0.239958	0.339291	0.464292		1.2095	0.587704	0.545914	0.928893
[R].KSTGGK.[AG]	1xDimethyl [K1]; 1xPropionyl [N-Term]; 1xPropionyl [K6]	P02301 [10-15]; A0A8I4SYN6 [10-15]; S4R2U9 [274-279]; P68433 [10-15]	P02301 1xDimethyl [K10]; A0A8I4SYN6 1xDimethyl [K10]; S4R2U9 1xDimethyl [K274]; P68433 1xDimethyl [K10]	Histone H3.3C OS=Mus musculus OX=10090 GN=H3-5 PE=3 SV=3 Histone H3 OS=Mus musculus OX=10090 GN=H3f4 PE=3 SV=1 Rho guanine nucleotide exchange factor 40 OS=Mus musculus OX=10090 GN=Arhgef40 PE=1 SV=1 Histone H3.1 OS=Mus musculus OX=10090 GN=H3c11 PE=1 SV=2	9.52606e+06	3.81226e+06		9.55868e+06	1.3397e+07	1.43346e+06	2.80878e+06	3.89351e+06	753337	6.77029e+06	1.07986e+07	1.53441e+06	1.34331e+06	9.91654e+06	6.48897e+06	1.91219e+06		0.222306	0.279313	0.493982		0.705314	0.650412	0.644004	0.990148
[R].PGTVALR.[E]		P02301; P68433		Histone H3.3C OS=Mus musculus OX=10090 GN=H3-5 PE=3 SV=3 Histone H3.1 OS=Mus musculus OX=10090 GN=H3c11 PE=1 SV=2			20177110	1.48667e+07			4.33734e+07	3.51082e+07		578025		1.33178e+06						0.0126089	0.0237666	#DIV/0!		2.23953	0.0544978	#DIV/0!	#DIV/0!
[K].VAASMPLSPAVQTEEAVGTVKQTPDR.[G]	1xAcetyl [K21]; 1xPhospho [S/T]	F6W623 [111-136]	F6W623 1xAcetyl [K131]; 1xPhospho [T/S]	Histone H3-lysine(4) N-methyltransferase (Fragment) OS=Mus musculus OX=10090 GN=Kmt2b PE=1 SV=1	2.48998e+06		2.74464e+06	1.53458e+06	1.28852e+07		821992		6.42873e+06	5.99163e+06		2.48621e+07	1.85894e+07		5.24936e+06	5.2733e+06		0.088931	0.192035	0.369789		3.03741	5.50766	4.30067	0.780853
[K].LPNSEFIKETSNQQTHVNAEADKPSVETPNK.[T]	1xPhospho [T28]; 2xDimethyl [K8; K23]; 1xPropionyl [K31]	G3UY45 [599-629]	G3UY45 1xPhospho [T626]; 2xDimethyl [K606; K621]	Histone H3-lysine(4) N-methyltransferase (Fragment) OS=Mus musculus OX=10090 GN=Kmt2c PE=1 SV=1	2.34332e+06				8.14818e+06							5.43605e+06	4.85823e+06					#DIV/0!	#DIV/0!	#DIV/0!		3.47719	2.31981	2.07322	0.893706
[K].YPDLSLVKEEPPEPVPSPIIPILPSISGK.[N]	2xPhospho [S25; S]; 1xPropionyl [K8]; 1xMethyl_Propionyl [K29]	G3UY45 [860-888]	G3UY45 2xPhospho [S884; S]	Histone H3-lysine(4) N-methyltransferase (Fragment) OS=Mus musculus OX=10090 GN=Kmt2c PE=1 SV=1					1.20431e+06								1.20797e+06	2.3842e+07		2.26763e+06		#DIV/0!	#DIV/0!	#DIV/0!		#DIV/0!	#DIV/0!	#DIV/0!	#DIV/0!
[R].AKNVQLGAGR.[G]	1xAcetyl [K2]; 1xMethyl_Propionyl [R10]	A0A0A0MQ73	A0A0A0MQ73 1xAcetyl [K4521]	Histone H3-lysine(4) N-methyltransferase OS=Mus musculus OX=10090 GN=Kmt2d PE=1 SV=1	3.89005e+06	3.47473e+06	4922115	5.17944e+06	5.82767e+06	3.16416e+06	4.05743e+06	4.88242e+06	5.38669e+06	6.04187e+06			9.69555e+06	1.59102e+07	5.55927e+06			0.0521035	0.436732	0.157925		1.02664	1.30864	2.37905	1.81796
[K].AGKDSMVIDHTLPTPEAAEFLKDSGGLTPR.[A]	1xPhospho [S24]; 2xDimethyl [K22; R30]; 1xMethyl_Propionyl [K3]	A2A8L9 [334-363]	A2A8L9 1xPhospho [S357]; 2xDimethyl [K355; R363]	Histone H3-trimethyl-L-lysine(9) demethylase OS=Mus musculus OX=10090 GN=Kdm4a PE=1 SV=1																		#DIV/0!	#DIV/0!	#DIV/0!		#DIV/0!	#DIV/0!	#DIV/0!	#DIV/0!
[R].HRKVLR.[D]	1xDimethyl [K3]; 1xPropionyl [N-Term]; 1xPropionyl [K3]	P62806	P62806 1xDimethyl [K21]	Histone H4 OS=Mus musculus OX=10090 GN=H4c16 PE=1 SV=2	2.10894e+08	1.1718e+07	3.0519e+07	2.76542e+07	6.46395e+08	3.47127e+08	1.33259e+07	2.58654e+07	1.01472e+07	1.02153e+08	7.32945e+06	125248	6.42235e+08	2.27019e+09				0.237823	0.139387	0.0231079		3.67795	0.426502	20.7448	48.6395
[R].QGRTLYGFGG.[-]	1xPropionyl [N-Term]	P62806		Histone H4 OS=Mus musculus OX=10090 GN=H4c16 PE=1 SV=2	4.03509e+06	7.68025e+06	4415204	3.96227e+06	1.63935e+07	6.3426e+06	1.75141e+06	6.25727e+06	2.24714e+06	2.36429e+06	488444	2.16794e+06	8.50912e+07	6.4231e+07	791854			0.0090787	0.219933	0.0360841		1.53014	0.361712	9.96137	27.5395
[R].KTVTAMDVVYALKR.[Q]	1xPropionyl [N-Term]; 2xPropionyl [K1; K13]	P62806		Histone H4 OS=Mus musculus OX=10090 GN=H4c16 PE=1 SV=2		2.19214e+07	1.17805e+09	1.04134e+09	6.57225e+06	4.90041e+08	1.22067e+08	1.85137e+09	2.82994e+08	2.13761e+08	3.46392e+08	6.55019e+07	9.40701e+07	5.85532e+07	1.89036e+08	5.01862e+06		0.0789969	0.417032	0.0488274		0.826544	0.304058	0.116007	0.381531
[R].QGRTLYGFGG.[-]		P62806		Histone H4 OS=Mus musculus OX=10090 GN=H4c16 PE=1 SV=2	2.79635e+06	2.39498e+06	32720580	7.52713e+06	2.4186e+07	3.822e+07	4.12919e+06	3.64314e+06	685937	5.91809e+06	1.88705e+06	8.41072e+06	2.72702e+07	3.93145e+07	1.03292e+06			0.187116	0.298228	0.0586709		1.54445	0.371967	1.98413	5.33416
[K].TVTAMDVVYALKR.[Q]	1xPropionyl [K12]	P62806		Histone H4 OS=Mus musculus OX=10090 GN=H4c16 PE=1 SV=2			4.61178e+06	4.04633e+06		1.74806e+06		8.00213e+06	566486	694098	1.03867e+06			180917	546902			0.000515289	0.438974	0.0874872		1.12613	0.177041	0.0840621	0.474818
[K].GGKGLGKGGAK.[R]	1xAcetyl [K11]; 1xPropionyl [N-Term]; 2xPropionyl [K3; K7]	P62806	P62806 1xAcetyl [K17]	Histone H4 OS=Mus musculus OX=10090 GN=H4c16 PE=1 SV=2	5.57323e+07	5.16943e+07	57352288	6.05873e+07	7.77324e+07	4.34466e+07	3.84356e+07	5.8556e+07	6.47802e+07	7.96069e+07	8.73586e+07	7.3253e+07	1.82063e+08	1.97686e+08	7.56223e+07	1.77864e+07		0.00409415	0.424298	0.184889		0.968072	1.35335	2.0995	1.55134
[R].GKGGKGLGK.[G]	1xPropionyl [N-Term]; 3xPropionyl [K2; K5; K9]	P62806		Histone H4 OS=Mus musculus OX=10090 GN=H4c16 PE=1 SV=2	4.23541e+07	5.18489e+07	46325084	7.26542e+07	6.41311e+07	3.05079e+07	3.05562e+07	5.78994e+07	5.99192e+07	7.11428e+07	8.0459e+07	6.67977e+07	1.74623e+08	1.99047e+08	4.61001e+07	1.8145e+07		0.0439153	0.262653	0.20715		0.858864	1.30554	2.05418	1.57343
[R].DAVTYTEHAKRK.[T]	1xPropionyl [N-Term]; 2xPropionyl [K10; K12]; 2xAcetyl [K10; K12]; 1xDimethyl [R11]	P62806	P62806 2xAcetyl [K78; K80]; 1xDimethyl [R79]	Histone H4 OS=Mus musculus OX=10090 GN=H4c16 PE=1 SV=2			588160	982675	1.86341e+06	9.04541e+06	279023			1.04924e+07	5.44431e+06		8.22787e+06	1.84085e+07	395386			0.0525114	0.230157	0.445466		4.74815	10.1454	11.4723	1.1308
[K].GLGKGGAKR.[H]	1xAcetyl [K8]; 1xPropionyl [K4]; 1xPropionyl [N-Term]	P62806 [10-18]	P62806 1xAcetyl [K17]	Histone H4 OS=Mus musculus OX=10090 GN=H4c16 PE=1 SV=2		271822	531366	1.13816e+06	250984	1.09068e+06		347631	427955		289384		752623	1.77802e+06				0.22651	0.415557	0.110895		0.870168	0.554258	1.95532	3.52782
[R].HRKVLR.[D]	1xPropionyl [K3]; 1xMethyl_Propionyl [R2]; 1xAcetyl [K3]; 1xDimethyl [R2]; 1xPropionyl [N-Term]	P62806 [19-24]	P62806 1xAcetyl [K21]; 1xDimethyl [R20]	Histone H4 OS=Mus musculus OX=10090 GN=H4c16 PE=1 SV=2	1.18988e+07	1.89843e+06	1.08035e+06	1.13647e+06	5.6157e+07	1.15664e+07	361934	1.28097e+06	753288	6.86921e+06		1.54104e+07	160488	2.08778e+08				0.236299	0.17977	0.151263		4.33158	1.91772	26.0944	13.6069
[R].DNIQGITKPAIRR.[L]	1xAcetyl [K8]; 1xPropionyl [N-Term]	P62806 [25-37]	P62806 1xAcetyl [K32]	Histone H4 OS=Mus musculus OX=10090 GN=H4c16 PE=1 SV=2			255848		2.22883e+06	1.81445e+06		187469		869649			3.43348e+06	2.28346e+06				#DIV/0!	#DIV/0!	#DIV/0!		5.51207	3.39909	11.1725	3.28692
[R].RGGVKR.[I]	1xAcetyl [K5]; 1xPropionyl [N-Term]	P62806 [41-46]	P62806 1xAcetyl [K45]	Histone H4 OS=Mus musculus OX=10090 GN=H4c16 PE=1 SV=2	1.54543e+06	3.4148e+06	1.38648e+06	6.59365e+06	1.79356e+06	4.3365e+06	6.66221e+06	3.70302e+06	364882	4.76898e+06	4.60869e+06	126092	279542	2.57657e+06	2.53428e+06	171112		0.339329	0.296245	0.242844		1.27472	0.762625	0.42978	0.563553
[R].DAVTYTEHAKR.[K]	1xAcetyl [K10]; 1xPropionyl [N-Term]	P62806 [69-79]	P62806 1xAcetyl [K78]	Histone H4 OS=Mus musculus OX=10090 GN=H4c16 PE=1 SV=2						855930	1.548e+06		817731	447564	785948				434330			#DIV/0!	#DIV/0!	#DIV/0!		#DIV/0!	#DIV/0!	#DIV/0!	0.63522
[R].GKGGKGLGK.[G]	1xAcetyl [K]; 1xPropionyl [N-Term]; 2xPropionyl [K]	P62806 [5-13]	P62806 1xAcetyl [K]	Histone H4 OS=Mus musculus OX=10090 GN=H4c16 PE=1 SV=2	4.577e+06	2.56899e+06	5.13413e+06	6.05091e+06	6.29757e+06	2.77869e+06	1.72333e+06	5.47269e+06	3.79811e+06	7.08754e+06	7.55765e+06	2.27414e+06	7.7024e+06	1.67161e+07	3.3704e+06			0.350086	0.354075	0.155275		0.887691	1.13018	2.02127	1.78844
[K].GLGKGGAKR.[H]	1xAcetyl [K]; 1xPropionyl [N-Term]; 1xPropionyl [K]	P62806 [10-18]	P62806 1xAcetyl [K]	Histone H4 OS=Mus musculus OX=10090 GN=H4c16 PE=1 SV=2	9.2243e+06	7.5071e+06	4.38566e+07	3.48496e+07	2.67989e+07	3.52874e+07	3.56978e+07	3.2178e+07	6.73732e+07	6.19021e+07	3.90059e+07	4.05485e+06	2.93556e+07	4.39093e+07	2.90581e+07	2.70832e+06		0.151218	0.196179	0.176974		1.36175	1.80575	1.10052	0.609456
[R].HRKVLR.[D]	1xDimethyl [K3]; 1xPropionyl [N-Term]; 1xPropionyl [K3]	P62806 [19-24]	P62806 1xDimethyl [K21]	Histone H4 OS=Mus musculus OX=10090 GN=H4c16 PE=1 SV=2	2.10894e+08	1.1718e+07	3.0519e+07	2.76542e+07	6.46395e+08	3.47127e+08	1.33259e+07	2.58654e+07	1.01472e+07	1.02153e+08	7.32945e+06	125248	6.42235e+08	2.27019e+09				0.237823	0.139387	0.0231079		3.67795	0.426502	20.7448	48.6395
[R].HRKVLR.[D]	2xMethyl_Propionyl [R2; K3]; 1xDimethyl [R2]; 1xPropionyl [N-Term]; 1xPropionyl [K3]	P62806 [19-24]	P62806 1xDimethyl [R20]	Histone H4 OS=Mus musculus OX=10090 GN=H4c16 PE=1 SV=2	364449		5.38632e+06	1.18167e+06		4.56944e+06	525298	958840		804595	375230		4.75277e+06	777909	280170			0.227908	0.445742	0.257933		0.873225	0.255284	0.838212	3.28345
[R].DAVTYTEHAKR.[K]	1xDimethyl [R11]; 1xPropionyl [N-Term]; 1xPropionyl [K10]	P62806 [69-79]	P62806 1xDimethyl [R79]	Histone H4 OS=Mus musculus OX=10090 GN=H4c16 PE=1 SV=2	1.63371e+07	5.72051e+06	4755509	1.05784e+08	5.41742e+06	6.40887e+07	4.5015e+06	1.0902e+07	2.37019e+07	4.55317e+07	2.39189e+06		2.43704e+06		4.8236e+06	1.49282e+06		0.387165	0.343963	0.0843727		0.640358	0.720232	0.0880206	0.122211
[K].GRGVIATKQFSR.[G]	1xAcetyl [K8]; 1xPropionyl [N-Term]	D3YXI6	D3YXI6 1xAcetyl [K246]	Histone H4-lysine(20) N-methyltransferase OS=Mus musculus OX=10090 GN=Kmt5a PE=1 SV=1		1.70744e+07	24596982	2.27526e+07	4.63016e+06	1.87396e+07	3.38586e+07	3.39582e+07	2.53401e+06	644790	1.18294e+06			374024	1.83705e+06			0.0005059	0.441472	0.36333		1.06156	0.0677037	0.051481	0.760386
[K].GRGVIATKQFSR.[G]	1xPropionyl [N-Term]; 1xPropionyl [K8]	D3YXI6		Histone H4-lysine(20) N-methyltransferase OS=Mus musculus OX=10090 GN=Kmt5a PE=1 SV=1		4.16992e+06	4.55391e+06	5.90778e+06	1.4163e+06	3.80281e+06	7.05642e+06	5.42412e+06	475114	175836				264836				0.00353843	0.386846	#DIV/0!		0.907265	0.0667339	0.0543009	0.813692
					5.48496e+06	2.97702e+07
					3.70819e+07	2.92531e+07
					186885	573211
					841946	5.19018e+06
